# Systems-level reconstruction of kinase phosphosignaling networks regulating endothelial barrier integrity using temporal data

**DOI:** 10.1101/2024.08.01.606198

**Authors:** Ling Wei, John D. Aitchison, Alexis Kaushansky, Fred D. Mast

## Abstract

Phosphosignaling networks control cellular processes. We built kinase-mediated regulatory networks elicited by thrombin stimulation of brain endothelial cells using two computational strategies: Temporal Pathway Synthesizer (TPS), which uses phosphoproteomics data as input, and Temporally REsolved KInase Network Generation (TREKING), which uses kinase inhibitor screens. TPS and TREKING predicted overlapping barrier-regulatory kinases connected with unique network topology. Each strategy effectively describes regulatory signaling networks and is broadly applicable across biological systems.
