## Supplementary Data S3 for "Systems-level reconstruction of kinase phosphosignaling networks regulating endothelial barrier integrity using temporal data"

### Sheet: Thr-output_rmUndirectedEdges
ProteinA	Relationship type	ProteinB
ABL1	A	PXN
MAPK8	A	PXN
MAPK1	A	MKNK1
MAP3K14	I	CHUK
PTK2	I	PXN
AKT1	N	SMAD3
LCK	N	VAV1
PAK2	N	ABL1
CSNK2A1	N	CCNH
SRC	N	TRIP6
CHEK1	N	NFKB1
LCK	N	G3BP1
GSK3B	N	ESR1
SRC	N	HNF4A
PLK1	N	RAN
IGF1R	N	IRS1
MAPK1	N	EIF2S1
PRKCA	N	RAF1
CHEK2	N	TRIM28
MAPK3	N	ARRB1
CSNK2A1	N	TARDBP
GRK5	N	SNCA
PRKG1	N	PAK1
GSK3B	N	CDC25A
PLK1	N	SUGT1
CHUK	N	FOXA2
PRKCD	N	IRS1
PRKACA	N	ITGB4
MAPK1	N	EIF2AK2
MAPK14	N	IFNAR1
ABL1	N	ESR1
PDPK1	N	PDHA1
CDK2	N	DLG1
CDK7	N	CDK4
PRKACA	N	MSN
ATM	N	PEX5
PAK1	N	SNAI1
MAPK14	N	ETV6
CHEK1	N	TP73
MAPKAPK2	N	CREB1
CDK2	N	CCNE1
CSNK2A1	N	SAT1
MAPK3	N	AR
MAPK8	N	BCL2L11
ABL1	N	PLSCR1
GSK3B	N	HDAC4
PRKACA	N	ITGA4
EGFR	N	SHC1
MAPK3	N	TOB1
CDK8	N	SMAD3
PAK1	N	FLNA
CSNK2A1	N	RELA
CDK1	N	TERF1
CSNK2A1	N	MAPK9
MAPK1	N	RPS3
MAPK14	N	SMAD9
PLK1	N	CDC16
SYK	N	SHC1
CAMK2A	N	ETS1
CDK1	N	BARD1
PRKACA	N	ATXN1
GSK3B	N	TP53
MAPK1	N	RPS6KA1
SRC	N	AP2B1
MAPK1	N	GSK3B
PRKACA	N	RAP1B
PRKD2	N	HDAC5
LCK	N	PTPN6
SRC	N	ITGB3
CSNK2A1	N	ESR1
MAPK3	N	ARRB2
MAPKAPK2	N	TSC2
ABL1	N	PLCG1
CDK1	N	BCL2
MAPK8	N	JUND
CSNK2A1	N	MAX
IKBKB	N	RELA
CDK5	N	PXN
PDPK1	N	SGK1
CHEK1	N	PPP2R5D
CDK2	N	RPL12
CSNK2A1	N	JUN
MAPK1	N	RPS6KA3
CHEK1	N	CDC25A
CDK1	N	E2F1
LYN	N	CDK4
MKNK1	N	SFPQ
MAPK10	N	APP
CSNK2A1	N	CDC37
PRKACA	N	FLNA
ABL1	N	CTNNB1
CDK1	N	NME2
MAPK14	N	AR
PRKACA	N	RARA
MAPK3	N	ITGB4
CSNK2A1	N	EIF5
CHEK2	N	E2F1
RPS6KA3	N	EIF2AK2
PAK2	N	CASP7
CDK2	N	PRPF3
PRKACA	N	STMN1
PRKACA	N	RPS19
MAPK9	N	ATF2
SRC	N	PPP2CA
PRKCB	N	AKT1
PRKACA	N	SRC
RPS6KA3	N	EIF2S1
PRKACA	N	NFKB1
LCK	N	IL2RB
INSR	N	IRS1
LYN	N	PTPN6
FYN	N	MAPK14
PRKCD	N	PA2G4
CDK1	N	SUPT5H
GSK3B	N	KAT5
PRKACA	N	SNAI1
SRC	N	TFG
CDK1	N	RUNX2
TBK1	N	AKT1
MAPK14	N	EIF2AK2
RPS6KA1	N	RPS6
AKT1	N	BRCA1
GSK3B	N	RELA
PRKCD	N	BAG3
CDK2	N	TERF2IP
CDK1	N	ECT2
FYN	N	PECAM1
SRC	N	GAPDH
PRKACA	N	TTN
PRKACA	N	LCK
MAPK8	N	NCOA3
ABL1	N	VAV1
MAPK1	N	TP53
PLK1	N	NPM1
CDK1	N	DLG1
SRC	N	NOS2
SRC	N	IKBKB
MAPK14	N	CCND2
PRKACA	N	FYN
MAPK9	N	APP
CDK2	N	ATF2
PRKCA	N	VASP
PLK1	N	PINX1
CSNK2A1	N	WASF2
PRKCZ	N	IRS1
CDK1	N	RPA2
PRKACA	N	SRF
ATM	N	TRIM28
CSNK2A1	N	TOP1
PRKCA	N	CDKN2A
FYN	N	APP
PLK1	N	CDC6
MAPK1	N	TOP2A
PLK1	N	CCNB1
PRKCZ	N	MYH10
PRKCB	N	FUS
MAPKAPK2	N	HSPB1
PRKCA	N	GSK3A
PRKCA	N	EZR
MAPK1	N	ABI1
CDK1	N	RPS3
SRC	N	PLSCR1
MAPK3	N	PML
RPS6KA1	N	FOS
ATM	N	TP53
PRKCA	N	ITGB1
PLK1	N	CHEK2
LCK	N	MED28
PRKACA	N	SPTBN1
PRKCA	N	PRKG1
CDK2	N	TSR1
LCK	N	PPP2CA
AKT1	N	PLCG1
RPS6KA1	N	VASP
CHUK	N	NCOR2
LYN	N	MCM7
CAMK2A	N	SNCA
EGFR	N	PCNA
PDPK1	N	RPS6KB1
CSNK2A1	N	APOE
PAK1	N	PLK1
PRKCA	N	PRKD2
ATM	N	CHEK2
PRKCA	N	PPARA
PTK2B	N	PTK2
IKBKB	N	RPS3
SRC	N	SFPQ
FYN	N	CD3E
ABL1	N	CAT
SRC	N	G3BP1
MAPK8	N	CTNNB1
MAPK9	N	PSEN1
CSNK2A1	N	IGFBP3
CSNK2A1	N	SNAI1
PRKCB	N	TP73
MAPK8	N	STK4
PLK3	N	ATF2
EGFR	N	CTNNB1
GSK3B	N	CTNNB1
MAPK14	N	ESR1
PRKCD	N	SHC1
CDK2	N	SF3B1
SYK	N	BTK
PDGFRA	N	SRC
AKT1	N	HNRNPA1
MAPK8	N	AR
CAMK2A	N	NCOR2
PRKCA	N	MYH9
PRKACA	N	EZR
CDK1	N	APP
SYK	N	PLCG1
LCK	N	WAS
PRKACA	N	NEDD4L
PAK1	N	RAF1
MAPK3	N	STAT1
GSK3B	N	VHL
MAPK3	N	GSK3B
CSNK2A1	N	SRF
CSNK2A1	N	CTDP1
PLK3	N	YWHAE
PDPK1	N	ITGB3
CHEK2	N	AATF
CDK2	N	TOPBP1
CHEK1	N	LATS2
MAPK1	N	ARRB1
PLK1	N	CTNNB1
RPS6KA1	N	CCT2
SYK	N	BLNK
PDPK1	N	PAK1
ATM	N	USP28
AKT1	N	PRKCD
ATM	N	TERF1
MAPK14	N	CDKN1A
CDK2	N	EEF2
GSK3B	N	CIITA
MAP3K7	N	HDAC5
GSK3B	N	CDKN1A
ABL1	N	TOP1
CSNK2A1	N	FAF1
PRKCA	N	SRF
IKBKB	N	TNFRSF1A
RPS6KA1	N	YBX1
MAPK14	N	NCOA3
CHEK1	N	CSNK2B
CDK5	N	CTNNB1
WEE1	N	CDK2
SRC	N	WASF1
TGFBR1	N	EEF1A1
MAPK1	N	NCOA1
CDK1	N	NSFL1C
PRKCA	N	IQGAP1
SRC	N	EZR
F2R	N	ELANE
JAK1	N	SIRT1
MAPK8	N	STAT3
IKBKB	N	IRS1
F2R	N	SNX1
AKT1	N	VCP
PRKACA	N	TP53
SGK1	N	NDRG1
MAPK1	N	PARP1
MAPK3	N	MBP
PRKACA	N	TBXA2R
MAPK14	N	BCL2
CDK2	N	RPL11
CDK7	N	E2F1
PRKCB	N	IRS1
SRC	N	PTPN6
CSNK2A1	N	VHL
PDPK1	N	AKT1
PAK1	N	ILK
CDK5	N	NR3C1
JAK1	N	MAP3K5
ATM	N	CREB1
SRC	N	CBL
BCR	N	YWHAZ
CDK5	N	HTT
RPS6KA3	N	YBX1
PLK3	N	CHEK2
PRKCB	N	STMN1
PAK2	N	JUN
AKT1	N	GATA2
GSK3B	N	TOP2A
CDK5	N	AR
ATM	N	MDC1
MKNK1	N	HNRNPA1
MAPK1	N	JUN
MAPK1	N	CIITA
PLK3	N	JUN
MAPKAPK2	N	KRT18
PRKACA	N	CTNNB1
AKT1	N	CREBBP
CDK2	N	PPP1CA
AKT1	N	YWHAZ
ATM	N	MCM3
PDK2	N	PDHA1
F2R	N	CAV1
SRC	N	PTK2B
EGFR	N	LYN
CDK1	N	NCOA3
ABL1	N	BCR
CDK1	N	RPS6KB1
SYK	N	SNCA
PRKACA	N	WT1
PRKCA	N	ITGB4
CHUK	N	NFKB2
RPS6KA1	N	TSC2
CSNK2A1	N	HDAC1
AKT2	N	EZR
CDK5	N	VIM
RPS6KA3	N	GSK3B
PRKACA	N	CD44
MAP3K5	N	CDKN1A
CDK6	N	NPM1
CDK5	N	PSEN1
LATS2	N	SNAI1
MAPK3	N	RPS3
MAPK1	N	TOB1
CDK1	N	USP14
SRC	N	CASP8
SRC	N	CFL1
CDK2	N	RUNX1
PLK1	N	TOPORS
MAPK1	N	SMAD3
CSNK1E	N	CTNNB1
CSNK2A1	N	HSP90AB1
PLK1	N	VIM
F2R	N	PDCD6IP
PRKCZ	N	IKBKB
MAPK1	N	EGFR
PRKCA	N	EP300
PRKCA	N	TOP1
PLK1	N	TERF1
PRKCB	N	GSK3A
CDK2	N	TP53
PRKCB	N	PTPN11
CAMK2A	N	HDAC5
MAP3K7	N	HDAC4
GSK3B	N	CEBPB
CDK2	N	SUPT5H
ATM	N	RIF1
GSK3B	N	CCNE1
PRKG1	N	RAP1B
ATM	N	TOPBP1
LYN	N	CBL
MAPK1	N	AR
MAPK1	N	NR4A1
PRKCA	N	LCK
EIF2AK2	N	CDK1
CDK2	N	UBE2A
MAPK3	N	BCL2
CDK2	N	APC
BTK	N	TP53
MAPK3	N	IRS1
MAPK14	N	STAT3
PRKG1	N	VASP
IKBKE	N	RELA
SRC	N	STAT5B
MAPK9	N	MYC
PRKCA	N	VTN
MAPK3	N	CASP8
AURKA	N	AR
CSNK1E	N	APC
PRKCA	N	CDKN1A
PRKACA	N	ETV1
MAPK8	N	SIRT1
AKT1	N	CCT2
PRKACA	N	MAP1LC3A
AKT1	N	YBX1
CDK2	N	CDC6
ABL1	N	PSMA7
CDK1	N	CANX
MAPK14	N	EGFR
CSNK2A1	N	PTGES3
SRC	N	KDR
CSNK2A1	N	SIRT1
AURKA	N	MYBBP1A
CHUK	N	CTNNB1
CSNK2A1	N	MYCN
MAP3K14	N	NFKB2
CDK1	N	FLNA
CDK2	N	MCM4
SGK1	N	IKBKB
CSNK2A1	N	STAT1
CDK1	N	PBK
SYK	N	IKZF1
PRKACA	N	CSK
MAPK1	N	TCF3
MAPK3	N	CREM
AKT1	N	ITGB3
AKT1	N	TSC2
PRKACA	N	SRSF1
CDK4	N	TCF3
CDK2	N	ID3
MAPK1	N	CDK2
CDK1	N	RUNX1
SRC	N	STAT3
EGFR	N	EZR
RPS6KA1	N	CREB1
PRKCA	N	AKT1
LYN	N	ABL1
PTK2B	N	SNCA
MAPK9	N	STAT3
LCK	N	EZR
MAPK14	N	CASP8
CSNK2A1	N	CBX1
FYN	N	DLG4
PLK1	N	TP73
MAP3K5	N	STRAP
CSK	N	YES1
CDK1	N	SIRT1
GSK3B	N	CLASP2
SRC	N	EGFR
FYN	N	ABL1
LYN	N	BTK
PDK1	N	PDHA1
PRKCA	N	TP73
MAPK3	N	TSC2
PLK3	N	CCNB1
MAPK1	N	IRS1
MAPK14	N	TP53
MAPK1	N	ARRB2
MAPK14	N	SHC1
ATM	N	SIAH1
SRC	N	PTK2
CHUK	N	TRAF4
MAPK14	N	EIF2S1
PRKACA	N	DTNB
PRKACA	N	GSK3A
CSNK2A1	N	MYH9
ABL1	N	WAS
RPS6KA3	N	RPS6
MAPK14	N	PXN
MAPK8	N	MYC
CDK1	N	TOP1
CSNK2A1	N	BRCA1
PRKCA	N	KIT
PLK3	N	NPM1
CDK2	N	CDC25A
SRC	N	NCKIPSD
ABL1	N	DDX5
AKT1	N	TERF1
CDK5	N	PPP1CA
MAPK3	N	NCOA1
SRC	N	HRAS
FYN	N	CBL
MAPK1	N	TSC2
PRKCD	N	EP300
IKBKB	N	IKBKG
CSNK2A1	N	WAS
BCKDK	N	DPP4
ATM	N	EP300
CDK1	N	STMN1
CDK1	N	BRCA1
PRKACA	N	HSP90AA1
CDK2	N	MDC1
MAPK14	N	DDX5
PRKACA	N	NR5A2
CSNK1E	N	SNAI1
CDK5	N	AXIN1
CSNK2A1	N	SNCA
ABL1	N	CAV1
CDK2	N	EZH2
ABL1	N	EGFR
MAPK9	N	TOB1
MAPK3	N	PXN
GSK3B	N	CCND2
LYN	N	WAS
PRKCD	N	STAT3
ATM	N	BAG6
CAMK2A	N	ITGB1
ABL1	N	CEBPB
MAPK14	N	HNF4A
PRKCA	N	SPN
PAK1	N	VIM
PRKCA	N	ADD1
CHUK	N	NFKB1
EGFR	N	PLCG1
SRC	N	ESR1
CDK1	N	BCL2L11
CSNK2A1	N	CORO1C
PRKCD	N	TP53
AKT1	N	RPS3
ATM	N	MDM2
RPS6KB1	N	RPS6
PRPF4B	N	ELK1
EGFR	N	PTK2
SRC	N	AR
CSNK2A1	N	MYC
SYK	N	CBL
CHEK2	N	PML
TGFBR1	N	SMAD2
RPS6KA1	N	GSK3B
NTRK1	N	SHC1
GSK3B	N	JUN
MAPKAPK2	N	AATF
CDK2	N	STMN1
MAPK3	N	CANX
PLK1	N	IKBKB
MAPK3	N	RAF1
PRKCA	N	VIM
PLK1	N	IRS1
GSK3B	N	GYS1
MAPK14	N	HSPB1
AKT1	N	WEE1
BCR	N	AFDN
CDK2	N	PML
MAPK14	N	ELK1
CDK1	N	RCC1
CDK1	N	UBE2A
AKT2	N	GAPDH
CSNK2A1	N	PIN4
MAPK1	N	CCNB1
CHEK2	N	TP53
MAPK1	N	ETS1
CHUK	N	NCOA3
CHEK2	N	LATS2
CDK7	N	SUPT5H
CSNK2A2	N	CTNNB1
MAPKAPK2	N	SRF
LCK	N	SH2D2A
CDK1	N	RAB5B
PRKACA	N	CUL5
ABL1	N	PDK1
AURKA	N	GSK3B
RPS6KB1	N	CCT2
MAPK3	N	TOP2A
PRKACA	N	HDAC5
CSNK2A1	N	VTN
INSR	N	PIK3R1
CSNK2A1	N	ARRB2
AKT1	N	IRS1
CHUK	N	ESR1
SRC	N	GRIN1
MAPK3	N	BCL2L11
PRKCB	N	RAB11A
FYN	N	CAV1
CDK9	N	TP53
PLK1	N	CDC23
CSNK2A1	N	MDC1
EGFR	N	HDAC6
SRC	N	GIT1
CSNK2A1	N	MYH10
GSK3A	N	CCNE1
PRKCD	N	HDAC5
MAPK1	N	ELK1
F2R	N	MMP1
MAPK8	N	ATN1
EIF2AK2	N	EIF2S1
CSNK2A1	N	HNRNPA1
ATM	N	BRCA1
CSNK2A1	N	CSNK2B
CDK2	N	NPM1
ITK	N	PLCG1
CSNK2A1	N	CREB1
MAP2K6	N	MAPK14
PRKCA	N	IKBKB
CDK7	N	ESR1
PRKG1	N	SRF
SGK1	N	FBXW7
ATM	N	PPP2R5C
AKT1	N	EPHA2
CDK5	N	ATM
SGK1	N	HTT
CSNK2A1	N	SPTBN1
CHEK2	N	BRCA1
SRC	N	DLG4
RAF1	N	PPP1R12A
LCK	N	ITK
CAMK2D	N	HDAC4
CDK1	N	NOLC1
CDK1	N	CDKN1A
CDK2	N	ATRIP
PRKCA	N	TBXA2R
GSK3B	N	SUFU
PRKACA	N	CIITA
CHEK1	N	SYK
GSK3B	N	APC
MAPK1	N	MAPKAPK2
CSNK2A1	N	HSP90AA1
AKT1	N	ESR1
MAPK1	N	PXN
F2R	N	GNAI2
MAPK1	N	PRDX6
CHEK2	N	VHL
MAPK1	N	RPS6KB1
MAPK8	N	APP
MAPK1	N	BCL2L11
INSR	N	PPP2CA
PRKCA	N	DNM1
CSNK2A1	N	TERF1
MAPK1	N	ATF2
LYN	N	CD19
RPS6KA3	N	CREB1
CDK2	N	EIF4G1
GSK3B	N	PSEN1
IKBKE	N	ESR1
CDK2	N	RBL2
CDK1	N	CREM
CDK4	N	BRCA1
MAPK8	N	NR3C1
CDK2	N	BRCA1
SGK1	N	PIKFYVE
NLK	N	TCF7L2
RPS6KA3	N	STAT3
CDK1	N	PML
CDK2	N	TP73
PRKACA	N	PLCG1
CDK2	N	AFDN
MAPK9	N	JUN
SRC	N	PXN
MKNK1	N	EIF4E
ATM	N	AATF
MAPK8	N	NR4A1
CSNK2A1	N	TFAP2A
MAP3K5	N	MAPK8
CDK4	N	SMAD3
CDK1	N	CDC16
PRKCA	N	PTPN11
PRKACA	N	PPP2R5D
AKT1	N	EZH2
GSK3B	N	SNAI1
CDK1	N	TP73
SRC	N	CDH5
SRC	N	PDPK1
MAPK14	N	MAPKAPK2
ATM	N	CHEK1
CHEK1	N	ING1
ABL1	N	RAD52
AKT2	N	CTNNB1
PRKCA	N	BCL2
PRKCD	N	GSK3A
AURKA	N	FAF1
ATM	N	E2F1
SRC	N	BCAR1
CHEK2	N	CDC25A
PTK2	N	ITGB7
MAPK8	N	YWHAZ
SRC	N	RAF1
CSNK2A1	N	NCOR2
ABL1	N	TP73
CDK1	N	EEF1D
PRKACA	N	SUFU
MAPK1	N	EP300
FYN	N	SNCA
MAPK1	N	RUNX1
MAPK3	N	NOS2
MAPK1	N	SMAD2
MAPK3	N	LCK
PRKCA	N	TXN
PAK2	N	EIF4G1
PLK1	N	PIN1
MAPK8	N	TP53
PLK3	N	TP53
PLK3	N	CDC25A
AKT1	N	RUNX2
PRKCD	N	GSK3B
TBK1	N	RELA
CDK5	N	MYC
MAPK8	N	YWHAB
SRC	N	SPTAN1
MAPK3	N	LYL1
AURKA	N	TP73
SRC	N	STAT1
SRC	N	SHC1
RPS6KA1	N	METTL1
MAPK14	N	STAT1
PLK1	N	WEE1
SRC	N	RPS6KA3
PRKACA	N	RELA
AKT1	N	PDK1
MAPK8	N	CDKN1A
MAPK1	N	CEBPB
LCK	N	CBL
PRKCA	N	CFL1
SRC	N	FUBP1
CAMK2A	N	CD44
NLK	N	SMAD4
RPS6KA1	N	ESR1
PRKCA	N	ATF2
GSK3A	N	NDRG1
PLK1	N	MDM2
MAPK3	N	STMN1
PTK2	N	GIT1
CDK1	N	POLR2A
CSNK2A1	N	RAD1
PRKACA	N	CREB1
PRKACA	N	CTPS1
PRKCA	N	PLCG1
ATM	N	VCP
CDK5	N	DNM1
PRKACA	N	NDRG1
SRC	N	HSP90AB1
PRKACA	N	GSK3B
CDK3	N	JUN
PRKACA	N	AKAP9
RPS6KB1	N	NCBP1
MAP3K7	N	MAP2K6
AKT1	N	CDK2
CDK1	N	NPM1
CDK9	N	SMAD3
PRKCA	N	CD44
PRKCD	N	STAT1
CDK2	N	CHEK1
CSNK2A1	N	PML
LCK	N	ZAP70
MAP3K14	N	IKBKB
INSR	N	PTPN6
RPS6KB1	N	GSK3B
CDK1	N	CLASP2
PLK1	N	SNCA
PRKACA	N	PIN1
SRC	N	CDK1
PRKCZ	N	NCOA3
CSNK2A1	N	SET
YES1	N	PTK2
MAPK14	N	ATF2
GSK3B	N	NFKB2
MAPK10	N	ATN1
PRKACA	N	CAMKK1
LYN	N	TRIM28
GSK3B	N	E2F1
CSNK2A1	N	EEF1D
ATM	N	CHD4
PRKACA	N	ARFGEF1
CDK7	N	RARA
AKT1	N	COPS6
GSK3A	N	MYC
SRC	N	CTNNB1
ATM	N	NBN
MAPK3	N	SMAD2
PRKG1	N	TBXA2R
CDK1	N	SSR1
PRKACA	N	AURKA
MAPK3	N	NR3C1
PRKACA	N	PSMC5
CHUK	N	CREBBP
CSNK2A1	N	IFI16
ATM	N	XPA
PAK1	N	PXN
CDK2	N	SKP2
CHUK	N	RELA
PLK3	N	HSP90AB1
CSNK2A1	N	RAD51
CDK1	N	CASP8
AURKA	N	BRCA1
PRKACA	N	SNAPIN
PTK2	N	BCAR1
CDK5	N	TP53
AKT1	N	CTNNB1
SGK1	N	NEDD4L
MAPK3	N	RUNX2
MAPK14	N	CASP3
CSNK2A1	N	TOP2A
CDK1	N	RANBP2
MAPK3	N	CEBPB
MAPK1	N	PML
CDK5	N	PTK2
MAPK14	N	MKNK1
PRKACA	N	YWHAZ
ABL1	N	ZAP70
CDK1	N	CDC23
CHEK1	N	TP53
FYN	N	RPS6KA3
CDK1	N	EGFR
SGK1	N	MAPK1
PRKCA	N	GSK3B
CDK2	N	SNAPIN
SRC	N	ABL1
ZAP70	N	SHC1
GRK5	N	TP53
PRKCD	N	RPS6
GSK3B	N	SNCAIP
CAMK2A	N	VIM
CDK8	N	E2F1
CSNK2A1	N	MME
AKT1	N	STK3
PRKACA	N	VASP
CDK7	N	AR
PRKCA	N	PTPN6
MAPK14	N	CRYAB
MAP3K7	N	FLNA
PRKCZ	N	TRAF2
MAPK3	N	WASF2
CDK1	N	SRRM2
MAPK3	N	EGFR
RPS6KA3	N	GSK3A
PRKACA	N	TFAP2A
PRKCA	N	EIF6
CDK7	N	POLR2A
MAPK8	N	RARA
CDK1	N	RAP1GAP
F2R	N	PLG
ATM	N	RPA2
MAPK1	N	LCK
MAPK3	N	ELK1
CDK7	N	CDK9
ABL1	N	PIK3AP1
ABL1	N	JUN
CDK5	N	SRC
ATM	N	ATF2
AKT1	N	FOXA2
AKT2	N	CHUK
PRKACA	N	HSPB1
CSNK2A1	N	TP53
MAPK8	N	IRS1
CSNK2A1	N	HDAC2
CDK2	N	SETDB1
PRKCD	N	RPS3
GSK3B	N	CREB1
MAPK1	N	LYL1
MAPK3	N	JUN
CDK1	N	KAT5
PRKCA	N	DTNB
MAPK1	N	CASP8
IKBKE	N	IRF7
PRKACA	N	SGK1
PRKCA	N	TTN
AKT1	N	METTL1
CDK8	N	CCNH
ABL1	N	CD19
MAPK1	N	MBP
TBK1	N	IRF7
PRKACA	N	RAF1
SGK1	N	CREB1
PRKCA	N	EGFR
PRKACA	N	VIM
CSNK2A1	N	WEE1
MAP3K7	N	TUBB
CSNK2A1	N	PIK3R1
PRKCA	N	INSR
CDK2	N	TCF3
RPS6KB1	N	ESR1
PDPK1	N	PRKCZ
BCR	N	YWHAQ
CDK1	N	TOP2A
ABL1	N	BTK
IKBKB	N	FOS
SRC	N	GSN
PAK1	N	PA2G4
MAP3K5	N	MAPK14
SRC	N	RAC1
FYN	N	PTPN11
MAP3K14	N	MAPK3
PRKCB	N	GSK3B
FYN	N	PXN
GSK3B	N	NR3C1
ABL1	N	NCOA3
MAPK3	N	ESR1
CDK9	N	SUPT5H
CDK1	N	CDC25A
CDK5	N	TLN1
CDK2	N	UBE2O
CDK1	N	CCNB1
CDK1	N	DNM2
AKT1	N	BCL2L11
SRC	N	MMP14
CDK2	N	DNM2
LCK	N	PECAM1
CDK7	N	TP53
PRKACA	N	NCOA3
INSR	N	PHB
SRC	N	IKBKG
MAPK14	N	NR3C1
AKT2	N	MAP3K5
FYN	N	BCR
RPS6KB1	N	IRS1
MAPK1	N	CDKN1A
CDK2	N	CDKN1A
LCK	N	MAPK14
PRKCZ	N	ADD1
CSNK2A1	N	BMI1
MAPK3	N	ABI1
CSNK1E	N	PRKD2
GSK3B	N	MYC
SRC	N	CDK4
MAPK1	N	MYC
CSNK2A1	N	PAX3
IGF1R	N	PDPK1
PAK1	N	ESR1
MAPK8	N	BCL2
CDK9	N	POLR2A
SRC	N	SNCA
MAPK8	N	ATF2
CSNK1E	N	NCOA3
CDK1	N	PPP1CA
ATM	N	FUS
TGFBR1	N	TGFBR3
MAPK3	N	CIITA
CSNK2A2	N	CCNH
PRKCA	N	CTPS1
LCK	N	SHC1
PDPK1	N	AKT2
MAPK1	N	SOS1
CDK1	N	EZH2
PLK1	N	RAD51
CSNK2A1	N	MDM2
PRKCZ	N	RELA
CDK2	N	BTG1
LATS2	N	YWHAG
SRC	N	CDC42
CSNK2A1	N	HDAC3
AURKA	N	LATS2
AKT1	N	PPP1CA
AURKA	N	TP53
PRKCB	N	PPARA
PRKCA	N	PA2G4
CDK2	N	MCM3
PAK1	N	GIT1
PRKG1	N	TTN
JAK1	N	STAT1
PRKCB	N	ATF2
EGFR	N	PPP2CA
ABL1	N	RAD51
SRC	N	ITGB7
CSNK2A1	N	PAK1
PAK1	N	STMN1
MAPK3	N	CDK2
MAPK10	N	MYC
PRKACA	N	VTN
PAK1	N	AURKA
MAPK1	N	APBB1
LYN	N	CASP8
CDK2	N	TERF2
RPS6KA1	N	FLNA
GSK3B	N	SFPQ
CDK1	N	VIM
PRKCA	N	FBXW7
RPS6KA1	N	ITGB4
MAPKAPK2	N	PLK1
CDK2	N	CCNA2
MAPKAPK2	N	TP53
CDK1	N	UBE2I
CDK2	N	BARD1
PLK1	N	TOP2A
PLK3	N	SNCA
PRKG1	N	HSPB1
GSK3A	N	CTNNB1
ABL1	N	ABI1
SRC	N	CLTC
SRC	N	CAV1
CSNK2A1	N	PRPF3
CDK1	N	AR
MAPK1	N	FOS
PTK2	N	RAC1
LYN	N	BCR
PRKACA	N	ESR1
AURKA	N	PLK1
CDK1	N	ING1
CDK4	N	RBL2
YES1	N	CDK4
IKBKB	N	NFKB1
EGFR	N	AGO2
PRKCD	N	TP73
PRKCA	N	AR
MAPK3	N	RUNX1
PLK3	N	TOP2A
PLK1	N	MYC
PRKACA	N	CEBPB
MAPKAPK2	N	AGO2
CAMK2A	N	FLNA
CSNK2A2	N	CDC37
MAPK1	N	WASF2
CSNK2A1	N	CTNNA1
MAPK1	N	BCL2
MAPK3	N	ETV6
