## Supplementary Data S4 for "Systems-level reconstruction of kinase phosphosignaling networks regulating endothelial barrier integrity using temporal data"

### Sheet: Thr-output_rmUndirectedEdges
ProteinA	Relationship type	ProteinB
MAPK1	A	MKNK1
MAP3K14	I	CHUK
PAK2	N	ABL1
PRKCA	N	RAF1
CHEK2	N	TRIM28
PRKG1	N	PAK1
MAPK1	N	EIF2AK2
CDK7	N	CDK4
CSNK2A1	N	MAPK9
MAPK1	N	RPS6KA1
MAPK1	N	GSK3B
PDPK1	N	SGK1
MAPK1	N	RPS6KA3
LYN	N	CDK4
RPS6KA3	N	EIF2AK2
PRKCB	N	AKT1
PRKACA	N	SRC
FYN	N	MAPK14
TBK1	N	AKT1
MAPK14	N	EIF2AK2
PRKACA	N	TTN
PRKACA	N	LCK
SRC	N	IKBKB
PRKACA	N	FYN
ATM	N	TRIM28
PRKCA	N	GSK3A
PLK1	N	CHEK2
PRKCA	N	PRKG1
PDPK1	N	RPS6KB1
PAK1	N	PLK1
PRKCA	N	PRKD2
ATM	N	CHEK2
PTK2B	N	PTK2
MAPK8	N	STK4
SYK	N	BTK
PDGFRA	N	SRC
PAK1	N	RAF1
MAPK3	N	GSK3B
CHEK1	N	LATS2
PDPK1	N	PAK1
AKT1	N	PRKCD
WEE1	N	CDK2
PDPK1	N	AKT1
PAK1	N	ILK
JAK1	N	MAP3K5
PLK3	N	CHEK2
SRC	N	PTK2B
EGFR	N	LYN
ABL1	N	BCR
CDK1	N	RPS6KB1
RPS6KA3	N	GSK3B
PRKCZ	N	IKBKB
MAPK1	N	EGFR
PRKCB	N	GSK3A
PRKCA	N	LCK
EIF2AK2	N	CDK1
MAPK14	N	EGFR
SRC	N	KDR
SGK1	N	IKBKB
CDK1	N	PBK
PRKACA	N	CSK
MAPK1	N	CDK2
PRKCA	N	AKT1
LYN	N	ABL1
CSK	N	YES1
SRC	N	EGFR
FYN	N	ABL1
LYN	N	BTK
SRC	N	PTK2
PRKACA	N	GSK3A
PRKCA	N	KIT
ABL1	N	EGFR
EGFR	N	PTK2
RPS6KA1	N	GSK3B
PLK1	N	IKBKB
MAPK3	N	RAF1
AKT1	N	WEE1
CHEK2	N	LATS2
ABL1	N	PDK1
AURKA	N	GSK3B
MAP2K6	N	MAPK14
PRKCA	N	IKBKB
AKT1	N	EPHA2
CDK5	N	ATM
LCK	N	ITK
CHEK1	N	SYK
MAPK1	N	MAPKAPK2
MAPK1	N	RPS6KB1
MAP3K5	N	MAPK8
SRC	N	PDPK1
MAPK14	N	MAPKAPK2
ATM	N	CHEK1
PRKCD	N	GSK3A
SRC	N	RAF1
MAPK3	N	LCK
PRKCD	N	GSK3B
PLK1	N	WEE1
SRC	N	RPS6KA3
AKT1	N	PDK1
PRKACA	N	GSK3B
MAP3K7	N	MAP2K6
AKT1	N	CDK2
CDK2	N	CHEK1
LCK	N	ZAP70
MAP3K14	N	IKBKB
RPS6KB1	N	GSK3B
SRC	N	CDK1
YES1	N	PTK2
PRKACA	N	CAMKK1
LYN	N	TRIM28
PRKACA	N	AURKA
CDK5	N	PTK2
MAPK14	N	MKNK1
ABL1	N	ZAP70
FYN	N	RPS6KA3
CDK1	N	EGFR
SGK1	N	MAPK1
PRKCA	N	GSK3B
SRC	N	ABL1
AKT1	N	STK3
MAPK3	N	EGFR
RPS6KA3	N	GSK3A
MAPK1	N	LCK
CDK7	N	CDK9
CDK5	N	SRC
AKT2	N	CHUK
PRKACA	N	SGK1
PRKCA	N	TTN
PRKACA	N	RAF1
PRKCA	N	EGFR
CSNK2A1	N	WEE1
PRKCA	N	INSR
PDPK1	N	PRKCZ
ABL1	N	BTK
MAP3K5	N	MAPK14
MAP3K14	N	MAPK3
PRKCB	N	GSK3B
AKT2	N	MAP3K5
FYN	N	BCR
LCK	N	MAPK14
CSNK1E	N	PRKD2
SRC	N	CDK4
IGF1R	N	PDPK1
PDPK1	N	AKT2
AURKA	N	LATS2
PRKG1	N	TTN
CSNK2A1	N	PAK1
MAPK3	N	CDK2
PAK1	N	AURKA
MAPKAPK2	N	PLK1
LYN	N	BCR
AURKA	N	PLK1
YES1	N	CDK4
