## Supplementary Data S5 for "Systems-level reconstruction of kinase phosphosignaling networks regulating endothelial barrier integrity using temporal data"

### Sheet: molecules
Gene name	Uniprot ID
ARRB1	P49407
ARRB2	P32121
F2	P00734
F2R	P25116
F2RL2	O00254
F2RL3	Q96RI0
GNA11	P29992
GNA12	Q03113
GNA13	Q14344
GNA14	O95837
GNA15	P30679
GNAQ	P50148
GNB1	P62873
GNB2	P62879
GNB3	P16520
GNB4	Q9HAV0
GNB5	O14775
GNG10	P50151
GNG11	P61952
GNG12	Q9UBI6
GNG13	Q9P2W3
GNG2	P59768
GNG3	P63215
GNG4	P50150
GNG5	P63218
GNG7	O60262
GNG8	Q9UK08
GNGT1	P63211
GNGT2	O14610
MAPK1	P28482
MAPK3	P27361
SRC	P12931-1

### Sheet: reactions
Reaction	Input	Output
Activated thrombin (factor IIa) cleaves PAR3,4, activating them	PAR3, 4 [plasma membrane]	PAR N-teminal fragments [extracellular region]
		Thrombin-activated PARs [plasma membrane]
Activated thrombin (factor IIa) cleaves F2R (PAR1), activating it	pro-F2R [plasma membrane]	Activated F2R [plasma membrane]
		F2R(27-41) [extracellular region]
Thrombin-activated PARs binds G-protein Gq	Heterotrimeric G-protein Gq/11 (inactive) [plasma membrane]	Thrombin-activated PARs:Gq (inactive) [plasma membrane]
	Thrombin-activated PARs [plasma membrane]
Thrombin-activated PARs activate Gq	GTP [cytosol]	GDP [cytosol]
	Thrombin-activated PARs:Gq (inactive) [plasma membrane]	Thrombin-activated PAR:Gq (active) [plasma membrane]
Thrombin-activated PARs:Gq (active) dissociate	Thrombin-activated PAR:Gq (active) [plasma membrane]	G-protein alpha (q/11): GTP [plasma membrane]
		G-protein beta-gamma complex [plasma membrane]
		Thrombin-activated PARs [plasma membrane]
Thrombin-activated PARs binds G-protein G12/13	G-protein G12/G13 (inactive) [plasma membrane]	Thrombin activated PAR:G12/13 (inactive) [plasma membrane]
	Thrombin-activated PARs [plasma membrane]
Thrombin-activated PARs activate G12/13	GTP [cytosol]	GDP [cytosol]
	Thrombin activated PAR:G12/13 (inactive) [plasma membrane]	Thrombin activated PAR:G12/13 (active) [plasma membrane]
Thrombin-activated PARs:G12/13 (active) dissociate	Thrombin activated PAR:G12/13 (active) [plasma membrane]	G-protein alpha (12/13):GTP [plasma membrane]
		x 2 G-protein beta-gamma complex [plasma membrane]
		Thrombin-activated PARs [plasma membrane]
F2R binds ARRB1	Activated F2R [plasma membrane]	F2R:ARRB1 [plasma membrane]
	ARRB1 [cytosol]
F2R binds ARRB2	Activated F2R [plasma membrane]	F2R:ARRB2 [plasma membrane]
	ARRB2 [cytosol]
F2R:ARRB1 binds MAPKs, SRC-1	F2R:ARRB1 [plasma membrane]	F2R:ARRB1:MAPKs:SRC-1 [plasma membrane]
	MAPKs [cytosol]
	SRC-1 [cytosol]
F2R:ARRB2 binds MAPKs, SRC-1	F2R:ARRB2 [plasma membrane]	F2R:ARRB2:MAPKs:SRC-1 [plasma membrane]
	MAPKs [cytosol]
	SRC-1 [cytosol]
SRC-1 is activated (in F2R:ARRB1:MAPKs:SRC-1)	F2R:ARRB1:MAPKs:SRC-1 [plasma membrane]	F2R:ARRB1:MAPKs:active SRC-1 [plasma membrane]
SRC-1 bound to ARRB2 is not activated	F2R:ARRB2:MAPKs:SRC-1 [plasma membrane]	F2R:ARRB2:MAPKs:SRC-1 [plasma membrane]
Activated SRC-1 activates MAPKs (in F2R:ARRB1:MAPKs:active SRC-1)	F2R:ARRB1:MAPKs:active SRC-1 [plasma membrane]	F2R:ARRB1:active MAPKs:active SRC-1 [plasma membrane]
